# Relative model fit does not predict topological accuracy in single-gene protein phylogenetics

**DOI:** 10.1101/698860

**Authors:** Stephanie J. Spielman

## Abstract

It is regarded as best practice in phylogenetic reconstruction to perform relative model selection to determine an appropriate evolutionary model for the data. This procedure ranks a set of candidate models according to their goodness-of-fit to the data, commonly using an information theoretic criterion. Users then specify the best-ranking model for inference. While it is often assumed that better-fitting models translate to increase accuracy, recent studies have shown that the specific model employed may not substantially affect inferences. We examine whether there is a systematic relationship between relative model fit and topological inference accuracy in protein phylogenetics, using simulations and real sequences. Simulations employed site-heterogeneous mechanistic codon models that are distinct from protein-level phylogenetic inference models. This strategy allows us to investigate how protein models performs when they are mis-specified to the data, as will be the case for any real sequence analysis. We broadly find that phylogenies inferred across models with vastly different fits to the data produce highly consistent topologies. We additionally find that all models infer similar proportions of false positive splits, raising the possibility that all available models of protein evolution are similarly misspecified. Moreover, we find that the parameter-rich `GTR` model, whose amino-acid exchangeabilities are free parameters, performs similarly to models with fixed exchangeabilities, although the inference precision associated with `GTR` models was not examined. We conclude that, while relative model selection may not hinder phylogenetic analysis on protein data, it may not offer specific predictable improvements and is not a reliable proxy for accuracy.
