## Supplementary Table 2 for "Relative model fit does not predict topological accuracy in single-gene protein phylogenetics"

name	tree	modelm	number_of_replicates	simtype
LAC	Yeast	m1	6	control
LAC	Yeast	m2	6	control
LAC	Yeast	m3	5	control
LAC	Yeast	m4	2	control
LAC	Yeast	m5	2	control
LAC	Yeast	JC	3	control
LAC	Yeast	GTR	4	control
NP	Opisthokonta	m1	11	control
NP	Opisthokonta	m2	7	control
NP	Opisthokonta	m3	5	control
NP	Opisthokonta	m4	6	control
NP	Opisthokonta	m5	4	control
NP	Opisthokonta	JC	3	control
NP	Opisthokonta	GTR	6	control
NP	Yeast	m1	13	control
NP	Yeast	m2	10	control
NP	Yeast	m3	5	control
NP	Yeast	m4	7	control
NP	Yeast	m5	1	control
NP	Yeast	JC	7	control
NP	Yeast	GTR	5	control
HA	Spiralia	m1	1	control
HA	Spiralia	m2	1	control
HA	Opisthokonta	m1	10	control
HA	Opisthokonta	m2	9	control
HA	Opisthokonta	m3	5	control
HA	Opisthokonta	m4	4	control
HA	Opisthokonta	m5	1	control
HA	Opisthokonta	JC	2	control
HA	Opisthokonta	GTR	7	control
HA	Yeast	m1	16	control
HA	Yeast	m2	16	control
HA	Yeast	m3	15	control
HA	Yeast	m4	13	control
HA	Yeast	m5	10	control
HA	Yeast	JC	10	control
HA	Yeast	GTR	12	control
HIV	Spiralia	m1	3	control
HIV	Spiralia	m2	4	control
HIV	Spiralia	m3	6	control
HIV	Spiralia	m4	4	control
HIV	Spiralia	JC	2	control
HIV	Spiralia	GTR	3	control
HIV	Opisthokonta	m1	16	control
HIV	Opisthokonta	m2	15	control
HIV	Opisthokonta	m3	11	control
HIV	Opisthokonta	m4	13	control
HIV	Opisthokonta	m5	4	control
HIV	Opisthokonta	JC	5	control
HIV	Opisthokonta	GTR	13	control
HIV	Yeast	m1	12	control
HIV	Yeast	m2	15	control
HIV	Yeast	m3	7	control
HIV	Yeast	m4	8	control
HIV	Yeast	m5	8	control
HIV	Yeast	JC	6	control
HIV	Yeast	GTR	7	control
NP	Spiralia	GTR	1	MutSel
NP	Opisthokonta	m1	1	MutSel
NP	Opisthokonta	m3	1	MutSel
NP	Opisthokonta	JC	1	MutSel
NP	Opisthokonta	GTR	3	MutSel
NP	Yeast	m1	4	MutSel
NP	Yeast	m2	3	MutSel
NP	Yeast	m3	1	MutSel
NP	Yeast	m4	3	MutSel
NP	Yeast	JC	1	MutSel
NP	Yeast	GTR	4	MutSel
HA	Spiralia	m2	1	MutSel
HA	Spiralia	m3	1	MutSel
HA	Spiralia	GTR	1	MutSel
HA	Opisthokonta	m2	1	MutSel
HA	Opisthokonta	m3	1	MutSel
HA	Opisthokonta	GTR	4	MutSel
HA	Yeast	m1	2	MutSel
HA	Yeast	m2	2	MutSel
HA	Yeast	m4	1	MutSel
HA	Yeast	m5	1	MutSel
HA	Yeast	JC	1	MutSel
HA	Yeast	GTR	4	MutSel
HIV	Spiralia	m1	3	MutSel
HIV	Spiralia	m2	2	MutSel
HIV	Spiralia	m3	3	MutSel
HIV	Spiralia	m4	4	MutSel
HIV	Spiralia	JC	4	MutSel
HIV	Spiralia	GTR	5	MutSel
HIV	Opisthokonta	m1	9	MutSel
HIV	Opisthokonta	m2	9	MutSel
HIV	Opisthokonta	m3	4	MutSel
HIV	Opisthokonta	m4	4	MutSel
HIV	Opisthokonta	JC	6	MutSel
HIV	Opisthokonta	GTR	16	MutSel
HIV	Yeast	m1	2	MutSel
HIV	Yeast	m2	2	MutSel
HIV	Yeast	m3	2	MutSel
HIV	Yeast	m4	2	MutSel
HIV	Yeast	m5	1	MutSel
HIV	Yeast	JC	3	MutSel
HIV	Yeast	GTR	6	MutSel
