## Supplementary Table 3 for "Relative model fit does not predict topological accuracy in single-gene protein phylogenetics"

modelm	name	tree	sim_replicate	simtype
m5	HA	opisthokonta	1	control
m5	HA	rayfinned	2	control
m5	HA	spiralia	3	control
m5	HIV	opisthokonta	1	control
m5	HIV	prum	1	control
m5	HIV	rayfinned	1	control
m5	HIV	ruhfel	1	control
m5	HIV	salichos	2	control
m5	HIV	spiralia	3	control
m5	LAC	opisthokonta	2	control
m5	LAC	rayfinned	4	control
m5	LAC	ruhfel	2	control
m5	LAC	spiralia	5	control
m5	NP	andersen	1	control
m5	NP	rayfinned	1	control
m5	NP	ruhfel	1	control
m5	NP	spiralia	2	control
poisson	HIV	ruhfel	1	control
poisson	HIV	spiralia	1	control
poisson	LAC	spiralia	8	control
poisson	NP	opisthokonta	1	control
poisson	NP	spiralia	2	control
true	HA	andersen	1	control
true	HA	prum	4	control
true	HIV	andersen	1	control
true	HIV	prum	2	control
true	LAC	andersen	10	control
true	LAC	prum	9	control
true	LAC	rayfinned	2	control
true	LAC	ruhfel	4	control
true	NP	andersen	1	control
true	NP	prum	5	control
true	NP	rayfinned	2	control
true	NP	ruhfel	1	control
GTR20	HIV	dosreis	1	MutSel
m5	HA	andersen	1	MutSel
m5	HA	opisthokonta	1	MutSel
m5	HIV	opisthokonta	5	MutSel
m5	HIV	ruhfel	4	MutSel
m5	HIV	salichos	1	MutSel
m5	HIV	spiralia	1	MutSel
m5	LAC	dosreis	1	MutSel
m5	LAC	opisthokonta	3	MutSel
m5	LAC	ruhfel	1	MutSel
m5	LAC	salichos	1	MutSel
m5	NP	dosreis	1	MutSel
m5	NP	opisthokonta	2	MutSel
m5	NP	ruhfel	3	MutSel
true	HA	andersen	5	MutSel
true	HA	opisthokonta	1	MutSel
true	HA	prum	9	MutSel
true	HA	rayfinned	2	MutSel
true	HA	ruhfel	3	MutSel
true	HIV	prum	1	MutSel
true	LAC	andersen	13	MutSel
true	LAC	dosreis	2	MutSel
true	LAC	prum	8	MutSel
true	LAC	rayfinned	11	MutSel
true	LAC	ruhfel	6	MutSel
true	NP	andersen	4	MutSel
true	NP	prum	6	MutSel
true	NP	ruhfel	1	MutSel
