## Supplementary Table 4 for "Relative model fit does not predict topological accuracy in single-gene protein phylogenetics"

modelm	model	number_alignments
m1	Blosum62+F+G4	5
m1	Blosum62+F+I+G4	1
m1	Blosum62+G4	1
m1	Blosum62+I+G4	2
m1	FLU+G4	1
m1	JTT+F+G4	4
m1	JTT+F+I+G4	1
m1	LG+F+G4	29
m1	LG+F+I+G4	8
m1	LG+G4	40
m1	LG+I+G4	42
m1	mtInv+F+I+G4	1
m1	PMB+F+G4	1
m1	PMB+G4	3
m1	PMB+I+G4	2
m1	rtREV+F+G4	1
m1	VT+F+G4	12
m1	VT+F+I+G4	3
m1	VT+G4	11
m1	VT+I+G4	8
m1	WAG+F+G4	8
m1	WAG+F+I+G4	3
m1	WAG+G4	7
m1	WAG+I+G4	6
m2	Blosum62	3
m2	Blosum62+F	4
m2	Blosum62+G4	2
m2	Blosum62+I	1
m2	cpREV+F	2
m2	cpREV+F+G4	2
m2	cpREV+F+I+G4	1
m2	cpREV+G4	1
m2	cpREV+I	1
m2	cpREV+I+G4	1
m2	Dayhoff+F+G4	9
m2	Dayhoff+F+I+G4	12
m2	Dayhoff+G4	2
m2	Dayhoff+I+G4	3
m2	DCMut+F+G4	13
m2	DCMut+F+I+G4	9
m2	DCMut+G4	14
m2	DCMut+I+G4	10
m2	FLU+F+G4	6
m2	FLU+G4	2
m2	HIVb+F+I+G4	1
m2	HIVb+G4	1
m2	HIVw+G4	1
m2	JTT+F+G4	6
m2	JTT+F+I+G4	2
m2	JTT+G4	1
m2	JTT+I+G4	3
m2	JTTDCMut	1
m2	JTTDCMut+F+G4	4
m2	JTTDCMut+F+I+G4	1
m2	JTTDCMut+G4	3
m2	LG	1
m2	LG+F+G4	1
m2	LG+F+I	3
m2	LG+G4	1
m2	LG+I	1
m2	mtART+F+G4	1
m2	mtInv+F+G4	2
m2	mtInv+F+I+G4	5
m2	mtMet+F+G4	2
m2	mtMet+F+I+G4	2
m2	mtREV+F+G4	5
m2	mtREV+F+I+G4	1
m2	mtZOA+F+G4	8
m2	mtZOA+F+I+G4	6
m2	mtZOA+I+G4	1
m2	PMB	4
m2	PMB+F	4
m2	PMB+F+I	1
m2	PMB+G4	2
m2	PMB+I	3
m2	PMB+I+G4	1
m2	rtREV	1
m2	rtREV+G4	3
m2	rtREV+I+G4	1
m2	VT	2
m2	VT+F	4
m2	VT+F+I	2
m2	VT+G4	1
m2	VT+I+G4	1
m2	WAG	1
m2	WAG+F	2
m2	WAG+F+I	1
m2	WAG+I	4
m3	Blosum62	2
m3	cpREV	6
m3	cpREV+F	4
m3	cpREV+F+I	4
m3	cpREV+I	14
m3	Dayhoff	4
m3	Dayhoff+F	2
m3	Dayhoff+F+G4	1
m3	Dayhoff+F+I	5
m3	Dayhoff+G4	4
m3	Dayhoff+I	2
m3	DCMut+F	1
m3	DCMut+F+I	4
m3	DCMut+G4	1
m3	FLU+F	1
m3	FLU+F+G4	2
m3	FLU+F+I+G4	1
m3	FLU+I+G4	3
m3	HIVb+F+G4	3
m3	HIVb+F+I+G4	5
m3	HIVb+G4	2
m3	HIVb+I+G4	10
m3	JTT	5
m3	JTT+F	2
m3	JTT+F+I	3
m3	JTT+I	2
m3	JTTDCMut	3
m3	JTTDCMut+F	4
m3	JTTDCMut+F+I	2
m3	JTTDCMut+I	4
m3	LG	6
m3	LG+F	5
m3	LG+F+I	6
m3	LG+I	4
m3	mtART+F+G4	1
m3	mtART+F+I+G4	5
m3	mtART+G4	1
m3	mtInv+F	1
m3	mtMAM+F+G4	2
m3	mtMAM+F+I+G4	1
m3	mtMet+F+G4	2
m3	mtMet+F+I+G4	3
m3	mtMet+G4	1
m3	mtREV+F	1
m3	mtREV+F+G4	1
m3	mtREV+G4	2
m3	mtVer+F+G4	4
m3	mtVer+F+I+G4	1
m3	PMB	1
m3	PMB+F	1
m3	PMB+F+I	2
m3	PMB+G4	1
m3	PMB+I+G4	1
m3	rtREV	7
m3	rtREV+F	7
m3	rtREV+F+I	8
m3	rtREV+I	5
m3	VT	3
m3	VT+I	1
m3	WAG	2
m3	WAG+F	3
m3	WAG+F+I	2
m3	WAG+I	3
m4	Dayhoff	3
m4	Dayhoff+F	2
m4	Dayhoff+G4	1
m4	Dayhoff+I	3
m4	DCMut	1
m4	DCMut+F	2
m4	DCMut+G4	1
m4	DCMut+I	1
m4	FLU	6
m4	FLU+F	5
m4	FLU+F+I	5
m4	FLU+I	9
m4	HIVb	4
m4	HIVb+F	2
m4	HIVb+F+I	11
m4	HIVb+I	12
m4	HIVb+I+G4	1
m4	HIVw	1
m4	HIVw+F+G4	2
m4	HIVw+F+I	1
m4	HIVw+F+I+G4	17
m4	HIVw+G4	2
m4	HIVw+I+G4	2
m4	mtART+F+I	3
m4	mtART+F+I+G4	1
m4	mtART+I	1
m4	mtART+I+G4	2
m4	mtInv+F	2
m4	mtInv+F+I	1
m4	mtInv+G4	3
m4	mtInv+I+G4	5
m4	mtMAM+F+G4	1
m4	mtMAM+F+I+G4	5
m4	mtMAM+G4	2
m4	mtMAM+I+G4	1
m4	mtMet+F	3
m4	mtMet+F+I	11
m4	mtMet+G4	1
m4	mtMet+I+G4	8
m4	mtREV+F	6
m4	mtREV+F+I	1
m4	mtREV+G4	1
m4	mtREV+I+G4	6
m4	mtVer+F+I	2
m4	mtVer+G4	5
m4	mtVer+I+G4	5
m4	mtZOA+F	5
m4	mtZOA+F+I	10
m4	mtZOA+G4	2
m4	mtZOA+I+G4	9
m4	PMB+F	1
m4	rtREV	1
m4	rtREV+I	1
m4	WAG	1
m5	HIVw	9
m5	HIVw+I	5
m5	mtART	8
m5	mtART+I	10
m5	mtInv+I	2
m5	mtMAM	83
m5	mtMAM+I	83
